# DNA-loop extruding SMC complexes can traverse one another *in vivo*

**DOI:** 10.1101/2020.10.26.356329

**Authors:** Hugo B. Brandão, Zhongqing Ren, Xheni Karaboja, Leonid A. Mirny, Xindan Wang

**Affiliations:** Graduate Program in Biophysics, Harvard University, Cambridge, MA 02138, USA; Department of Biology, Indiana University, Bloomington, IN 47405, USA; Institute for Medical Engineering and Science, Massachusetts Institute of Technology, Cambridge, MA 02139, USA

**Keywords:** SMC complexes, loop extrusion, Z-loops, condensin

## Abstract

The spatial organization of chromosomes by structural maintenance of chromosomes (SMC) complexes is vital to organisms from bacteria to humans ^1,2^. SMC complexes were recently found to be motors that extrude DNA loops ^3–11^. It remains unclear, however, what happens when multiple SMC complexes encounter one another *in vivo* on the same DNA, how encounters are resolved, or how interactions help organize an active genome ^12^. Here, we set up a “crash-course track” system to study what happens when SMC complexes encounter one another. Using the *parS*/ParB system, which loads SMC complexes in a targeted manner^13–17^, we engineered the *Bacillus subtilis* chromosome to have multiple SMC loading sites. Chromosome conformation capture (Hi-C) analyses of over 20 engineered strains show an amazing variety of never-before-seen chromosome folding patterns. Polymer simulations indicate these patterns require SMC complexes to traverse past each other *in vivo*, contrary to the common assumption that SMC complexes mutually block each other’s extrusion activity ^18^. Our quantitative model of bypassing predicted that increasing the numbers of SMCs on the chromosome could overwhelm the bypassing mechanism, create SMC traffic jams, and lead to major chromosome reorganization. We validated these predictions experimentally. We posit that SMC complexes traversing one another is part of a larger phenomenon of bypassing large steric barriers which enables these loop extruders to spatially organize a functional and busy genome.
