## Supplemental Calculations for "DNA-loop extruding SMC complexes can traverse one another *in vivo*"

### Sheet: Numbers_of_condensins
Origins per nucleoid	2		<---	Measured quantity (yellow)
Error on origins per nucleoid	0.7
Number condensin per origin @ T0	30
Error on condensin per origin	5.47723
Num condensins per nucleoid @ T0	60		<---	Derived quantity (blue)
Error on num of condensins per chrom @ T0	23.6854
Time (min)	0	60	90	120
Cell length per nucleoid	2.32	2.7	4.52	6.47
Error on cell length per nucleoid	0.6	0.74	1.02	1.42
Chromosome content per nucleoid	1.75	1	1	1
Error on chromosome content per nucleoid	0.01	0.01	0.01	0.01
Number of condensins per chromosome	34.2857	69.8276	116.897	167.328
Error on number of condensins per chromosome	13.536	38.11	61.1532	87.0939
Fold-change in condensins per chromosome	17.1429	34.9138	58.4483	83.6638
Error on number of condensins per chromosome	6.76798	19.055	30.5766	43.547		(to 1 standard deviation)
Fold-change in SMC complex abundance	1	2.03664	3.40948	4.88039
Error in fold-change in abundance	0	1.0475	1.67149	2.37884
Number of extruders per chromosome (sim)	N/A	40	60	90
Error estimate	N/A	10	15	20

### Sheet: Bypassing_rate_estimation
Parameter	Value	Value error	Relative error	Relative error squared
v1	0.83	0.17	0.204819	0.0419509
v2	0.59	0.12	0.20339	0.0413674
v3	0.46	0.09	0.195652	0.0382798
N	70	38	0.542857	0.294694
d	392	0	0	0
distance S2 to ter (kb)	1372.04	0	0	0
distance S1 to ter (kb)	979.939	0	0	0
time S1 to ter (sec)	1180.65	241.82	0.204819	0.0419509
time S2 to ter (sec)	1845.06	532.574	0.288649	0.0833184
average dissociation time (sec)	1512.85	535.45	0.353934	0.125269
average dissociation rate (1/sec)	0.000661003	0.000233951	0.353934	0.125269
tb n (LEFs sec)	187.767	52.9913	0.282218	0.0796472
T3 (sec)	180.32	35.28	0.195652	0.0382798
q (monomer = 1, dimer = 2 )	2
kload	0.0115676	0.0074963	0.648046	0.419963
tload	86.4487	56.0227	0.648046	0.419963
# extruders that will bind	2.08586	1.412	0.676936	0.458243
# extruders already present	4.99987	2.71421	0.542857	0.294694
# extruders total	7.08573	3.05952	0.431787	0.18644
average bypassing time (sec)	26.4993	19.4349	0.73341	0.53789
